# Synonymization of the male-based ant genus *Phaulomyrma* (Hymenoptera, Formicidae) with *Leptanilla* based upon Bayesian total-evidence phylogenetic inference

**DOI:** 10.1101/2020.08.28.272799

**Authors:** Zachary H. Griebenow

## Abstract

Although molecular data have proven indispensable in confidently resolving the phylogeny of many clades across the tree of life, these data may be inaccessible for certain taxa. The resolution of taxonomy in the ant subfamily Leptanillinae is made problematic by the absence of DNA sequence data for leptanilline taxa that are known only from male specimens, including the monotypic genus *Phaulomyrma* Wheeler & Wheeler. Focusing upon the considerable diversity of undescribed male leptanilline morphospecies, the phylogeny of 35 putative morphospecies sampled from across the Leptanillinae, plus an outgroup, is inferred from 11 nuclear loci and 41 discrete male morphological characters using a Bayesian total-evidence framework, with *Phaulomyrma* represented by morphological data only. Based upon the results of this analysis *Phaulomyrma* is synonymized with *Leptanilla* Emery, and male-based diagnoses for *Leptanilla* that are grounded in phylogeny are provided, under both broad and narrow circumscriptions of that genus. This demonstrates the potential utility of a total-evidence approach in inferring the phylogeny of rare extant taxa for which molecular data are unavailable and begins a long-overdue systematic revision of the Leptanillinae that is focused on male material.
