## Supplemental Table 1 for "Synonymization of the male-based ant genus *Phaulomyrma* (Hymenoptera, Formicidae) with *Leptanilla* based upon Bayesian total-evidence phylogenetic inference"

### Sheet: Sheet1
Name	Designation in Borowiec et al. (2019)	# contigs	Summed length of assembly (bp)	N50	N90	L50	L90	Average GC content	σ of GC content
Anomalomyrma boltoni	Anomalomyrma boltoni	51209	16550563	16526	43480	305	213	0.37721	0.08768
Leptanilla GR01	Leptanilla GR01	134293	34974462	34397	91485	297	189	0.36889	0.0945
Leptanilla GR02	Leptanilla GR02	439863	119479855	146272	342814	277	213	0.38114	0.09382
Leptanilla GR03	N/A	47378	16187945	13779	39988	315	213	0.38152	0.08524
Leptanilla revelierii	N/A	332453	159087760	65854	225701	684	248	0.34938	0.09345
Leptanilla TH01	Leptanilla TH01	143170	49328952	41219	114791	345	223	0.37709	0.08697
Leptanilla zhg-au02	N/A	37696	11230899	13346	32560	278	210	0.36712	0.08169
Leptanilla zhg-bt01	N/A	24036	8209365	6797	20199	325	211	0.51253	0.15305
Leptanilla zhg-my02	N/A	29083	8093471	10637	25349	253	207	0.45969	0.15313
Leptanilla zhg-my03	N/A	135840	40596888	49744	117240	287	212	0.34573	0.08759
Leptanilla zhg-my04	N/A	97199	27855062	36949	83953	274	211	0.37833	0.08451
Leptanilla zhg-my05	N/A	32971	9257233	12219	28613	260	208	0.43481	0.13357
Leptanilla zhg-th01	N/A	33239	10202619	10895	28605	280	209	0.44404	0.13549
Martialis heureka	Martialis heureka	21898	7182777	6833	18548	306	212	0.42673	0.09453
Noonilla zhg-my02	N/A	40717	12375368	13740	34707	280	210	0.48044	0.14908
Noonilla zhg-my06	N/A	87940	25810809	32313	76300	280	211	0.39262	0.08704
Opamyrma hungvuong	Opamyrma hungvuong	43028	14068112	13049	36672	293	211	0.41626	0.09227
Protanilla TH01	Protanilla TH01	277546	158259023	52233	177893	885	281	0.34487	0.08609
Protanilla TH02	Protanilla TH02	41247	14443362	11980	34497	336	215	0.39614	0.08449
Protanilla TH03	Protanilla TH03	90659	31360316	26658	76212	319	215	0.37961	0.0854
Protanilla zhg-vn01	N/A	11698	3677118	3631	9940	294	209	0.47482	0.13845
Yavnella argamani	Yavnella argamani	73338	24265310	22835	61780	306	214	0.38836	0.07717
Yavnella cf. indica	N/A	47730	16020983	13716	40534	301	211	0.40009	0.08419
Yavnella MM01	Phaulomyrma MM01	22786	8481308	5869	18778	367	215	0.40151	0.07831
Yavnella TH02	Leptanilla TH02	324624	146839933	68079	218438	632	250	0.38804	0.07888
Yavnella TH03	Leptanilla TH03	150716	50271260	49837	127042	325	218	0.3814	0.07211
Yavnella TH04	Leptanilla TH04	82813	28957830	23726	69235	325	215	0.39026	0.0767
Yavnella TH05	Leptanilla TH05	371040	128697850	104811	287546	373	225	0.3895	0.091
Yavnella TH06	Leptanilla TH06	41727	15178567	11017	34612	345	215	0.40263	0.07657
Yavnella TH08	Leptanilla TH08	268680	105886168	65754	198127	472	235	0.3918	0.08449
Yavnella TH10	Leptanilla TH10	437111	154144723	118207	331079	391	227	0.38615	0.09271
Yavnella zhg-bt01		64815	22055158	18803	54745	320	212	0.47734	0.13026
Yavnella zhg-th01		75720	25114042	23038	63631	308	213	0.41802	0.09413
