## Supplemental Table 2 for "Synonymization of the male-based ant genus *Phaulomyrma* (Hymenoptera, Formicidae) with *Leptanilla* based upon Bayesian total-evidence phylogenetic inference"

### Sheet: Sheet1
	Total sites	Constant sites	Parsimony-informative sites
28S rDNA	2204	1834	207
AbdA	603	411	148
EF2	517	338	149
LwRh, exon 1	226	131	68
LwRh, intron	143	34	68
LwRh, exon 2	232	122	85
Wg	412	243	138
AP	802	487	236
ArgK, exon 1	319	188	103
ArgK, intron	491	221	178
ArgK, exon 2	354	233	97
NaK	955	657	241
POLD1	583	350	179
Top1	880	525	284
Ubx	630	421	157
