## Supplemental Table 3 for "Synonymization of the male-based ant genus *Phaulomyrma* (Hymenoptera, Formicidae) with *Leptanilla* based upon Bayesian total-evidence phylogenetic inference"

### Sheet: Sheet1
	Designation in Borowiec et al. (2019)	Mesal protibial margins carinate	Ventral cuticular hook present on profemur	Row of ventral protibial bristles present	Head inclusive of compound eyes as wide or wider than long	Clypeus broader than torular diameter along medial axis	Anterior tentorial pits situated directly anterior to toruli	Antennomere 3 longer than scape	Mandible articulated to gena	Occipital margin angularly emarginate in dorsal view	Mesoscutum convex in profile view	Notauli present	Parapsidal signa present	Oblique mesopleural sulcus adjoining posterior mesopectal margin	Pterostigma present	Mesoscutellum densely pubescent	Mesoscutellar disc projecting posteriorly in profile view	Propodeal dorsum concave in profile view	Abdominal tergite II produced into distinct node	Abdominal sternite II with ventral process	Petiole higher than long including peduncle	Cinctus present on abdominal segment III	Cinctus present on abdominal segment IV	Abdominal sternite IX with posteromedian filiform process	Abdominal sternite IX with posterolateral filiform processes	Abdominal tergite XIII broader than long	Gonocoxae ventromedially fused along entire length	Gonocoxae dorsomedially fused along entire length	Gonocoxa with ventromesal lamina	Stylus articulated to gonocoxa	Gonopodital apex with vestiture	Gonopodital apex bifurcated	Penial sclerites enclosed dorsally by gonopodites at base	Penial sclerites dorsally recurved at base in profile view	Penial sclerites dorsoventrally compressed at base	Penial sclerites dorsoventrally compressed at apex	Lateral margins of penial sclerites laminate	Penial sclerites with dorsomedian carina	Penial sclerites with ventromedian projection	Phallotreme flanked with vestiture	Phallotreme preapical	Penial apex entire	% complete
Yavnella TH02	Leptanilla TH02	0	0	0	1	1	1	1	0	0	1	0	1	0	0	0	?	1	0	0	?	0	0	0	0	1	0	0	0	0	1	0	0	0	1	1	1	0	0	0	0	0	95
Yavnella TH03	Leptanilla TH03	0	0	0	1	?	?	1	?	0	1	0	0	?	0	0	0	1	0	0	0	1	0	1	0	1	1	1	0	0	1	0	1	0	?	0	0	0	?	0	0	1	85
Yavnella TH04	Leptanilla TH04	0	0	0	1	1	1	1	1	0	1	0	1	0	0	?	0	1	0	0	0	1	0	0	0	1	0	0	0	0	1	0	0	0	?	1	0	0	?	0	?	1	90
Yavnella TH05	Leptanilla TH05	0	0	0	0	?	0	0	0	0	1	0	0	0	0	0	0	1	0	0	1	1	0	0	0	1	0	0	0	0	1	0	0	0	1	1	1	0	?	0	0	0	95
Yavnella TH06	Leptanilla TH06	0	0	0	1	1	1	1	0	0	1	0	1	0	0	0	0	1	0	0	0	1	0	0	0	1	0	0	0	0	1	0	0	0	1	1	0	0	?	0	0	0	98
Yavnella TH08	Leptanilla TH08	0	0	0	0	?	?	1	0	0	1	0	0	0	0	0	0	1	1	0	0	1	0	0	0	1	0	0	0	0	1	1	0	0	1	1	0	0	?	0	?	0	90
Leptanilla GR01	Leptanilla GR01	0	0	0	0	?	0	0	1	0	0	0	1	0	0	0	0	0	1	1	0	1	0	0	0	1	0	0	1	1	1	0	0	0	1	1	1	0	1	0	0	1	98
Leptanilla GR02	Leptanilla GR02	0	0	0	0	?	0	0	1	0	0	0	0	1	0	0	0	0	1	1	0	1	0	0	0	1	0	0	1	1	1	1	0	0	1	1	1	0	1	0	0	1	98
Leptanilla GR03	N/A	0	0	0	0	?	0	0	1	0	0	0	0	0	?	0	0	0	1	1	0	1	0	0	0	1	0	0	0	1	1	0	0	0	1	1	1	0	0	0	0	1	95
Leptanilla TH01	Leptanilla TH01	?	?	?	0	0	0	0	1	1	0	0	1	0	0	1	1	0	1	0	1	1	0	0	0	1	?	0	0	0	1	0	0	0	?	0	0	1	?	0	0	1	85
Leptanilla TH09	Leptanilla TH09	0	0	0	0	?	0	0	?	0	0	0	0	0	0	0	0	0	1	1	0	1	0	0	0	1	0	0	1	0	1	0	0	0	1	1	1	0	0	0	0	1	95
Leptanilla ZA01	Leptanilla ZA02	?	?	?	?	?	?	?	?	?	?	?	?	?	?	?	?	?	?	?	?	?	?	?	?	?	0	?	1	1	1	1	0	0	1	1	1	0	0	0	0	0	37
Leptanilla zhg-au02	N/A	0	0	0	0	?	?	?	?	0	0	0	?	?	0	0	0	0	0	0	0	1	0	0	?	1	0	?	1	1	1	0	1	0	1	1	?	0	1	0	0	1	78
Leptanilla zhg-bt01	N/A	0	0	0	0	?	0	0	1	0	0	0	0	0	0	0	0	0	1	1	0	1	0	0	0	1	0	?	?	?	?	?	0	0	1	1	0	0	1	0	0	1	85
Leptanilla zhg-my02	N/A	0	1	1	0	0	?	0	1	1	0	0	1	0	0	1	0	0	1	1	1	1	0	0	1	1	1	1	1	0	0	0	1	1	0	0	1	0	1	0	1	1	98
Leptanilla zhg-my03	N/A	0	0	1	0	0	0	0	1	0	0	0	1	0	0	1	0	0	1	0	1	1	0	0	1	1	1	1	0	0	0	0	1	0	0	1	0	0	0	0	1	1	100
Leptanilla zhg-my04	N/A	0	0	1	1	0	0	0	1	1	1	0	1	0	0	1	0	0	1	0	1	1	0	0	1	1	1	1	0	0	1	0	1	0	0	0	0	1	0	0	0	1	100
Leptanilla zhg-my05	N/A	0	1	1	0	0	0	0	1	1	0	0	1	0	0	1	0	0	1	1	1	1	0	0	1	1	?	1	1	0	0	0	1	1	0	0	1	0	1	0	1	1	98
Leptanilla zhg-th01	N/A	0	0	0	0	?	0	1	1	1	0	0	0	0	?	1	1	0	1	0	0	1	0	0	0	1	0	0	1	1	1	0	0	0	0	0	0	0	1	0	0	1	95
Martialis heureka	Martialis heureka	0	0	0	0	1	1	0	1	0	1	1	1	0	1	0	0	0	0	0	0	1	0	0	0	1	0	0	0	0	1	0	1	0	1	1	?	0	0	0	0	1	98
Noonilla zhg-my02	N/A	1	0	0	1	0	0	0	1	0	0	0	0	0	?	0	0	0	0	0	1	0	0	0	0	0	0	?	0	1	1	0	0	0	0	0	0	0	0	1	0	0	95
Noonilla zhg-my06	N/A	1	0	0	1	0	0	0	1	0	0	0	1	0	0	0	0	0	0	0	1	1	0	0	0	0	0	?	0	1	1	0	?	0	?	0	0	0	0	1	1	0	93
Opamyrma hungvuong	Opamyrma hungvuong	0	0	0	1	1	1	?	1	0	1	1	1	1	1	0	0	0	1	0	0	1	0	0	0	0	1	1	0	1	1	0	0	0	?	?	0	0	0	0	0	0	93
Phaulomyrma javana	N/A	0	0	0	0	0	?	0	?	0	0	0	0	1	0	0	0	0	1	0	0	1	0	0	0	?	?	?	?	1	1	0	?	0	?	1	0	0	0	0	?	1	80
Yavnella MM01	Phaulomyrma MM01	0	0	0	0	?	0	1	?	0	1	0	1	0	0	0	0	1	0	0	1	1	0	0	0	?	?	0	0	0	1	0	0	0	1	1	1	0	?	?	?	1	83
Protanilla TH01	Protanilla TH01	0	0	0	1	1	0	0	1	0	1	0	0	1	1	0	0	0	1	?	1	1	0	0	0	1	?	0	?	0	1	0	0	0	0	0	0	0	?	0	0	0	93
Protanilla TH02	Protanilla TH02	0	0	0	1	1	1	0	1	0	1	1	0	1	1	0	0	0	1	1	1	1	0	0	0	1	0	0	0	0	1	0	0	0	?	?	0	0	?	0	?	0	90
Protanilla TH03	Protanilla TH03	0	0	0	1	1	1	1	1	0	1	1	0	1	1	0	0	0	0	0	0	1	1	0	0	1	0	0	0	0	1	0	0	0	?	0	0	?	?	1	?	1	90
Protanilla zhg-vn01	N/A	0	0	0	1	1	1	0	1	0	1	0	1	1	1	0	0	0	1	1	1	1	0	0	0	1	0	0	0	1	1	0	0	0	0	0	0	0	?	0	0	1	98
Yavnella argamani	Yavnella argamani	0	0	0	1	1	1	1	0	0	1	0	1	0	0	0	0	1	0	0	0	1	0	0	0	1	0	0	0	0	1	0	0	0	1	1	1	0	0	0	0	0	100
Yavnella cf. indica	N/A	0	0	0	1	1	1	1	0	0	1	0	1	0	0	0	0	1	0	0	1	1	0	0	0	1	0	0	1	0	1	0	0	0	1	1	1	0	0	0	0	1	100
Yavnella zhg-bt01	N/A	0	0	0	1	?	1	1	0	0	1	0	0	0	0	0	0	1	0	0	0	1	0	0	0	1	0	0	0	1	1	0	1	0	?	1	0	0	0	0	?	1	93
Yavnella zhg-th01	N/A	0	0	0	1	1	1	1	0	0	1	0	1	0	0	0	0	1	0	0	1	0	0	0	0	1	0	0	0	0	1	0	1	0	1	1	1	0	0	0	0	1	100
